# Invasive Siberian chipmunks *Eutamias sibiricus* in Italy: a socio-ecological analysis indicates that they could, and should, be removed

**DOI:** 10.1101/535088

**Authors:** Jacopo Cerri, Emiliano Mori, Rudy Zozzoli, Andrea Gigliotti, Antony Chirco, Sandro Bertolino

## Abstract

**BACKGROUND:** Eradication of invasive alien species is a form of pest control linked to biodiversity conservation that usually involves killing animals. Squirrels are prominent among invasive alien species in Italy with four species introduced. Three of them are included within the list of alien species of European concern and their eradication and control is recommended. However, their local control is not an easy task, being highly appreciated by the general public. We propose a socio-ecological approach to evaluate the feasibility of eradicating Siberian chipmunks (*Eutamias sibiricus*) populations. We performed a structured questionnaire to assess the social perception of invasive Siberian chipmunks in urban parks where they occur and to identify groups of visitors who might oppose eradication. We also carried out geographic profiling to test for the spatial expansion of chipmunk populations.

**RESULTS:** Overall, park visitors regarded chipmunks positively and appreciated to see them, but human-chipmunk interactions were still rare. We did not identify any group of visitors with a strong attachment to chipmunks, who might oppose future control programs. Geographic profiling showed that chipmunks in Valeggio sul Mincio are starting to expand outside of their introduction site.

**CONCLUSIONS:** Data from questionnaires show that chipmunks eradication, coupled with adequate communication initiatives, might be feasible. Moreover, geographic profiling indicates that time for a rapid removal is running out. Socio-ecological approaches, combining the analysis of structured questionnaires administered to stakeholders and statistical modeling of pest observations, could be a valuable tool to decide the feasibility and the urgency of invasive pest control.
