## Supplementary material for "Invasive Siberian chipmunks *Eutamias sibiricus* in Italy: a socio-ecological analysis indicates that they could, and should, be removed": Dataset from attitude scaling pilot: S1.csv

Timestamp	Nowadays the presence of ground squirrels in an urban park would... [… improve its overall environmental quality]	Nowadays the presence of ground squirrels in an urban park would... [… improve the conditions of its environment;]	Nowadays the presence of ground squirrels in an urban park would... [… make it more aesthetically appealing]	Nowadays the presence of ground squirrels in an urban park would... [… make it more beautiful]	Nowadays the presence of ground squirrels in an urban park would... [… improve its beauty]	Nowadays the presence of ground squirrels in an urban park would... [… lead people who already visited the park to return there more often]	Nowadays the presence of ground squirrels in an urban park would... [… attract new visitors]	Nowadays the presence of ground squirrels in an urban park would... [… lead people who never visited it, to go there]	Nowadays the presence of ground squirrels in an urban park would... [… make visiting the park a more satisfying experience]	Nowadays the presence of ground squirrels in an urban park would... [… increase visitors’ satisfaction]	Nowadays the presence of ground squirrels in an urban park would... [… make visiting the park a more pleasant experience]	Nowadays the presence of ground squirrels in an urban park would... [… cause disease transmission to visitors]	Nowadays the presence of ground squirrels in an urban park would... [… cause visitors to contract diseases from squirrels]	Nowadays the presence of ground squirrels in an urban park would... [… make them prone to transmit diseases to visitors]	Nowadays the presence of ground squirrels in an urban park would... [… cause disease transmission to the dogs which are walked in the park]	Nowadays the presence of ground squirrels in an urban park would... [… cause the dogs, which are walked in the park, to contract diseases from squirrels]	Nowadays the presence of ground squirrels in an urban park would... [… make them prone to transmit diseases to the dogs which are walked in the park]	Nowadays the presence of ground squirrels in an urban park would... [… lead to vegetation damaging]	Nowadays the presence of ground squirrels in an urban park would... [… cause damaging to the vegetation of the park]	Nowadays the presence of ground squirrels in an urban park would... [… not lead to vegetation damaging]	Nowadays the presence of ground squirrels in an urban park would... [… not cause any damaging to the vegetation of the park]	Nowadays the presence of ground squirrels in an urban park would... [… damage the soil, through burrowing]	Nowadays the presence of ground squirrels in an urban park would... [… cause soil damaging, through burrowing]	Nowadays the presence of ground squirrels in an urban park would... [… not damage the soil, through burrowing]	Nowadays the presence of ground squirrels in an urban park would... [… not cause any damaging to the soil, through burrowing]	Nowadays the presence of ground squirrels in an urban park would... [… cause nest depredation on those birds that breed there]	Nowadays the presence of ground squirrels in an urban park would... [… make the birds that breed in the park vulnerable to nest depredation]	Nowadays the presence of ground squirrels in an urban park would... [… make them depredate the nests of the birds that breed there]	Nowadays the presence of ground squirrels in an urban park would... [… affect garbage disposal, as squirrels could rummage it around while searching for food]	Nowadays the presence of ground squirrels in an urban park would... [… cause garbage rummaging, when squirrels search for food in garbage bins]	Nowadays the presence of ground squirrels in an urban park would... [… create problems with garbage, as squirrels could look for food in garbage bins]	Nowadays the presence of ground squirrels in an urban park would... [… lead other rodent species to disappear, because of competition for food or shelter]	Nowadays the presence of ground squirrels in an urban park would... [… affect other rodent species through competition for food or shelter, until they disappear]	Nowadays the presence of ground squirrels in an urban park would... [… lead other rodent species to disappear, because of disease transmission]	Nowadays the presence of ground squirrels in an urban park would... [… affect other rodent species through disease transmission, until they disappear]	Do you have any suggestion? Have we missed any potential consequence of ground squirrel presence in urban parks? Tell us in the following lines.	Email Address
8/16/2017 19:37:55	Unfavourable	Very unfavourable	Very unfavourable	Unfavourable	Unfavourable	Favourable	Favourable	Favourable	Neutral/ Unable to judge	Favourable	Neutral/ Unable to judge	Favourable	Favourable	Very favourable	Neutral/ Unable to judge	Neutral/ Unable to judge	Neutral/ Unable to judge	Favourable	Neutral/ Unable to judge	Neutral/ Unable to judge	Favourable	Unfavourable	Unfavourable	Favourable	Favourable	Neutral/ Unable to judge	Favourable	Neutral/ Unable to judge	Neutral/ Unable to judge	Unfavourable	Unfavourable	Unfavourable	Neutral/ Unable to judge	Favourable	Neutral/ Unable to judge		moriemiliano@tiscali.it
8/17/2017 9:25:57	Unfavourable	Unfavourable	Very unfavourable	Very unfavourable	Very unfavourable	Very unfavourable	Very unfavourable	Very unfavourable	Very unfavourable	Very unfavourable	Very unfavourable	Unfavourable	Unfavourable	Unfavourable	Unfavourable	Unfavourable	Unfavourable	Very unfavourable	Very unfavourable	Unfavourable	Unfavourable	Unfavourable	Unfavourable	Very unfavourable, Unfavourable	Very unfavourable	Very unfavourable	Very unfavourable	Very unfavourable	Unfavourable	Unfavourable	Very unfavourable	Very unfavourable	Very unfavourable	Very unfavourable	Very unfavourable		leonardoancillotto86@gmail.com
8/17/2017 9:31:57	Favourable	Favourable	Neutral/ Unable to judge	Favourable	Favourable	Favourable	Favourable	Neutral/ Unable to judge	Favourable	Favourable	Favourable	Unfavourable	Unfavourable	Unfavourable	Neutral/ Unable to judge	Unfavourable	Unfavourable	Neutral/ Unable to judge	Neutral/ Unable to judge	Neutral/ Unable to judge	Favourable	Very unfavourable	Very unfavourable	Favourable	Favourable	Neutral/ Unable to judge	Neutral/ Unable to judge	Neutral/ Unable to judge	Neutral/ Unable to judge	Neutral/ Unable to judge	Neutral/ Unable to judge	Neutral/ Unable to judge	Neutral/ Unable to judge	Neutral/ Unable to judge	Neutral/ Unable to judge		lore.krisbi@yahoo.it
8/17/2017 10:11:04	Very favourable	Favourable	Neutral/ Unable to judge	Very favourable	Favourable	Favourable	Very favourable	Unfavourable	Favourable	Very favourable	Favourable	Favourable	Very favourable	Unfavourable	Unfavourable	Very unfavourable	Neutral/ Unable to judge	Favourable	Very favourable	Favourable	Favourable	Favourable	Very favourable	Favourable	Very favourable	Very favourable	Neutral/ Unable to judge	Neutral/ Unable to judge	Favourable	Favourable	Very favourable	Favourable	Very favourable	Favourable	Very favourable		jacopocerri@gmail.com
8/17/2017 11:07:08	Unfavourable	Unfavourable	Favourable	Neutral/ Unable to judge	Neutral/ Unable to judge	Neutral/ Unable to judge	Neutral/ Unable to judge	Neutral/ Unable to judge	Neutral/ Unable to judge	Neutral/ Unable to judge	Favourable	Unfavourable	Unfavourable	Unfavourable	Unfavourable	Unfavourable	Unfavourable	Unfavourable	Unfavourable	Favourable	Unfavourable	Neutral/ Unable to judge	Neutral/ Unable to judge	Neutral/ Unable to judge	Neutral/ Unable to judge	Unfavourable	Unfavourable	Unfavourable	Unfavourable	Unfavourable	Unfavourable	Neutral/ Unable to judge	Unfavourable	Neutral/ Unable to judge	Neutral/ Unable to judge		diederik.strubbe@gmail.com
8/17/2017 11:21:55	Neutral/ Unable to judge	Unfavourable	Favourable	Favourable	Favourable	Unfavourable	Neutral/ Unable to judge	Unfavourable	Neutral/ Unable to judge	Favourable	Neutral/ Unable to judge	Favourable	Favourable	Favourable	Favourable	Favourable	Favourable	Neutral/ Unable to judge	Neutral/ Unable to judge	Very favourable	Neutral/ Unable to judge	Neutral/ Unable to judge	Neutral/ Unable to judge	Neutral/ Unable to judge	Neutral/ Unable to judge	Neutral/ Unable to judge	Neutral/ Unable to judge	Neutral/ Unable to judge	Favourable	Favourable	Favourable	Favourable	Favourable	Favourable	Favourable		Francy.baro@gmail.com
8/17/2017 12:44:38	Very favourable	Favourable	Very favourable	Neutral/ Unable to judge	Favourable	Favourable	Very favourable	Favourable	Neutral/ Unable to judge	Favourable	Favourable	Very unfavourable	Very unfavourable	Very unfavourable	Unfavourable	Neutral/ Unable to judge	Neutral/ Unable to judge	Neutral/ Unable to judge	Neutral/ Unable to judge	Neutral/ Unable to judge	Neutral/ Unable to judge	Neutral/ Unable to judge	Neutral/ Unable to judge	Neutral/ Unable to judge	Neutral/ Unable to judge	Neutral/ Unable to judge	Neutral/ Unable to judge	Neutral/ Unable to judge	Unfavourable	Unfavourable	Unfavourable	Neutral/ Unable to judge	Favourable	Favourable	Favourable	non vivendo in aree dove il Tamia è presente non saprei dare suggerimenti efficaci.	marco.zaccaroni@unifi.it
8/17/2017 16:46:50	Very unfavourable	Very unfavourable	Favourable	Favourable	Neutral/ Unable to judge	Favourable	Favourable	Favourable	Favourable	Favourable	Favourable	Favourable	Favourable	Neutral/ Unable to judge	Neutral/ Unable to judge	Neutral/ Unable to judge	Unfavourable, Neutral/ Unable to judge	Unfavourable	Unfavourable	Unfavourable	Unfavourable	Favourable	Favourable	Unfavourable	Unfavourable	Favourable	Favourable	Favourable	Favourable	Favourable	Favourable	Very favourable	Very favourable	Favourable	Favourable		lazzeri.lorenzo@virgilio.it
8/18/2017 10:04:41	Favourable	Neutral/ Unable to judge	Neutral/ Unable to judge	Favourable	Neutral/ Unable to judge	Neutral/ Unable to judge	Very favourable	Favourable	Very favourable	Very favourable	Neutral/ Unable to judge	Unfavourable	Unfavourable	Unfavourable	Neutral/ Unable to judge	Unfavourable	Unfavourable	Favourable	Favourable	Unfavourable	Unfavourable	Neutral/ Unable to judge	Unfavourable	Very unfavourable	Very unfavourable	Favourable	Favourable	Unfavourable	Favourable	Neutral/ Unable to judge	Neutral/ Unable to judge	Very favourable	Neutral/ Unable to judge	Neutral/ Unable to judge	Neutral/ Unable to judge		nic.todaro@gmail.com
8/18/2017 15:51:53	Unfavourable, Neutral/ Unable to judge	Favourable	Very favourable	Favourable	Favourable	Favourable	Favourable	Favourable	Neutral/ Unable to judge	Favourable	Neutral/ Unable to judge	Very unfavourable	Very unfavourable	Neutral/ Unable to judge	Very unfavourable	Unfavourable	Favourable	Favourable	Favourable	Unfavourable	Very unfavourable	Neutral/ Unable to judge	Favourable	Unfavourable	Very unfavourable	Neutral/ Unable to judge	Favourable	Favourable	Unfavourable	Neutral/ Unable to judge	Favourable	Favourable	Very favourable	Favourable	Very favourable		chiara.francioni@gmail.com
8/18/2017 16:12:33	Neutral/ Unable to judge	Unfavourable	Favourable	Favourable	Favourable	Favourable	Favourable	Favourable	Favourable	Favourable	Favourable	Very unfavourable	Very unfavourable	Unfavourable	Unfavourable	Unfavourable	Unfavourable	Unfavourable	Very unfavourable	Very favourable	Very favourable	Unfavourable	Unfavourable	Very favourable	Very favourable	Unfavourable	Unfavourable	Unfavourable	Very unfavourable	Very unfavourable	Unfavourable	Very unfavourable	Very unfavourable	Very unfavourable	Very unfavourable		camporesialberto@gmail.com
8/18/2017 18:18:12	Very favourable	Favourable	Very favourable	Very favourable	Very favourable	Very favourable	Neutral/ Unable to judge	Neutral/ Unable to judge	Very favourable	Very favourable	Favourable	Unfavourable	Unfavourable	Unfavourable	Unfavourable	Unfavourable	Unfavourable	Favourable	Favourable	Neutral/ Unable to judge	Favourable	Very unfavourable	Very unfavourable	Very unfavourable	Very unfavourable	Very unfavourable	Very unfavourable	Very unfavourable	Unfavourable	Unfavourable	Unfavourable	Very unfavourable	Very unfavourable	Very unfavourable	Very unfavourable	Se ho capito bene uno dovrebbe rispondere in base a quello che secondo lui pensa la maggior parte della gente? io ho provato a fare così	sandro.bertolino@unito.it
8/18/2017 23:32:32	Unfavourable	Unfavourable	Unfavourable	Unfavourable	Unfavourable	Very unfavourable	Very unfavourable	Very unfavourable	Unfavourable	Very unfavourable	Unfavourable	Unfavourable	Very unfavourable	Unfavourable	Very unfavourable	Unfavourable	Unfavourable	Very unfavourable	Very unfavourable	Unfavourable	Unfavourable	Unfavourable	Unfavourable	Unfavourable	Unfavourable	Unfavourable	Unfavourable	Unfavourable	Very unfavourable	Unfavourable	Very unfavourable	Very unfavourable	Very unfavourable	Unfavourable	Unfavourable		matteo.barraco@libero.it
8/19/2017 17:19:40	Favourable	Neutral/ Unable to judge	Favourable	Favourable	Favourable	Favourable	Favourable	Favourable	Favourable	Favourable	Favourable	Unfavourable	Unfavourable	Unfavourable	Unfavourable	Unfavourable	Unfavourable	Unfavourable	Unfavourable	Favourable	Favourable	Unfavourable	Unfavourable	Favourable	Favourable	Neutral/ Unable to judge	Neutral/ Unable to judge	Neutral/ Unable to judge	Unfavourable	Unfavourable	Unfavourable	Neutral/ Unable to judge	Neutral/ Unable to judge	Neutral/ Unable to judge	Neutral/ Unable to judge		kim-5@hotmail.it
8/19/2017 17:40:36	Unfavourable	Unfavourable	Favourable	Favourable	Very favourable	Favourable	Favourable	Unfavourable	Favourable	Favourable	Favourable	Very unfavourable	Very unfavourable	Unfavourable	Very unfavourable	Very unfavourable	Unfavourable	Unfavourable	Unfavourable	Favourable	Favourable	Unfavourable	Unfavourable	Favourable	Favourable	Unfavourable	Neutral/ Unable to judge	Unfavourable	Unfavourable	Unfavourable	Unfavourable	Favourable	Favourable	Very unfavourable	Very unfavourable	When we talk about rodents, most people think about rats and mice	filippo.dellagnello@unifi.it
8/19/2017 19:52:08	Favourable	Favourable	Favourable	Very unfavourable	Very unfavourable	Neutral/ Unable to judge	Very favourable	Very unfavourable	Very favourable	Very unfavourable	Very unfavourable	Very unfavourable	Very unfavourable	Unfavourable	Unfavourable	Unfavourable	Unfavourable	Neutral/ Unable to judge	Neutral/ Unable to judge	Neutral/ Unable to judge	Neutral/ Unable to judge	Unfavourable	Very unfavourable	Very unfavourable	Unfavourable	Unfavourable	Neutral/ Unable to judge	Very unfavourable	Neutral/ Unable to judge	Favourable	Very unfavourable	Very unfavourable	Very unfavourable	Very unfavourable	Very unfavourable	In rare occasions, squirrels may bite. Might some -strange-visitors be scared about it? (impeding people visiting/fully enjoying the park)	c.marullo@sssup.it
8/21/2017 10:58:43	Very favourable	Favourable	Favourable	Neutral/ Unable to judge	Neutral/ Unable to judge	Favourable	Favourable	Very favourable	Favourable	Favourable	Favourable	Unfavourable	Very unfavourable	Unfavourable	Very unfavourable	Very unfavourable	Unfavourable	Unfavourable	Unfavourable	Neutral/ Unable to judge	Neutral/ Unable to judge	Unfavourable	Very unfavourable	Neutral/ Unable to judge	Neutral/ Unable to judge	Very unfavourable	Unfavourable	Unfavourable	Very unfavourable	Very unfavourable	Unfavourable	Unfavourable	Unfavourable	Unfavourable	Unfavourable		g.giacomelli@santannapisa.it
8/21/2017 11:28:15	Favourable	Favourable	Favourable	Favourable	Favourable	Unfavourable, Very favourable	Unfavourable, Very favourable	Very favourable	Very favourable	Very favourable	Favourable	Neutral/ Unable to judge	Neutral/ Unable to judge	Neutral/ Unable to judge	Neutral/ Unable to judge	Neutral/ Unable to judge	Neutral/ Unable to judge	Neutral/ Unable to judge	Neutral/ Unable to judge	Neutral/ Unable to judge	Very unfavourable, Neutral/ Unable to judge	Neutral/ Unable to judge	Neutral/ Unable to judge	Neutral/ Unable to judge	Very unfavourable, Neutral/ Unable to judge	Neutral/ Unable to judge	Neutral/ Unable to judge	Neutral/ Unable to judge	Favourable	Favourable	Favourable	Favourable	Favourable	Neutral/ Unable to judge	Neutral/ Unable to judge		giovanni.cerri26@gmail.com
8/21/2017 15:12:20	Neutral/ Unable to judge	Neutral/ Unable to judge	Very favourable	Very favourable	Very favourable	Very favourable	Favourable	Favourable	Favourable	Favourable	Favourable	Very unfavourable	Very unfavourable	Very unfavourable	Very unfavourable	Very unfavourable	Very unfavourable	Very unfavourable	Very unfavourable	Very favourable	Very favourable	Very unfavourable	Very unfavourable	Very favourable	Very favourable	Very unfavourable	Very unfavourable	Very unfavourable	Very unfavourable	Very unfavourable	Very unfavourable	Very unfavourable	Very unfavourable	Very unfavourable	Very unfavourable	xhafa310@yahoo.it	xhafa310@yahoo.it
8/21/2017 17:02:03	Neutral/ Unable to judge	Neutral/ Unable to judge	Favourable	Favourable	Favourable	Favourable	Favourable	Favourable	Favourable	Favourable	Favourable	Neutral/ Unable to judge	Neutral/ Unable to judge	Neutral/ Unable to judge	Neutral/ Unable to judge	Neutral/ Unable to judge	Neutral/ Unable to judge	Neutral/ Unable to judge	Neutral/ Unable to judge	Neutral/ Unable to judge	Neutral/ Unable to judge	Neutral/ Unable to judge	Neutral/ Unable to judge	Neutral/ Unable to judge	Neutral/ Unable to judge	Favourable	Favourable	Favourable	Favourable	Favourable	Favourable	Favourable	Favourable	Favourable	Favourable		mariobenintende@gmail.com
8/21/2017 18:34:33	Unfavourable	Favourable	Favourable	Unfavourable	Unfavourable	Favourable	Favourable	Unfavourable	Favourable	Unfavourable	Favourable	Favourable	Unfavourable	Unfavourable	Favourable	Unfavourable	Unfavourable	Favourable	Unfavourable	Favourable	Unfavourable	Favourable	Unfavourable	Favourable	Unfavourable	Favourable	Unfavourable	Favourable	Unfavourable	Unfavourable	Favourable	Favourable	Unfavourable	Favourable	Unfavourable		silvia.sarti@santannapisa.it
8/21/2017 19:55:05	Favourable	Very favourable	Very favourable	Very favourable	Very favourable	Very favourable	Very favourable	Favourable	Favourable	Favourable	Very favourable	Unfavourable	Unfavourable	Unfavourable	Unfavourable	Unfavourable	Unfavourable	Neutral/ Unable to judge	Unfavourable	Favourable	Favourable	Unfavourable	Unfavourable	Favourable	Favourable	Neutral/ Unable to judge	Neutral/ Unable to judge	Neutral/ Unable to judge	Neutral/ Unable to judge	Neutral/ Unable to judge	Favourable	Unfavourable	Unfavourable	Unfavourable	Unfavourable	There are a lot of repetitions in questions. Plus i tried to answer without being affected by what you wrote at the beginning, but it definetly affect the answer. Finally, the last questions cannot be really answered without a scientific knowledge because i cannot know whether squirrels are damaging the environement.	cittadini.silvia@yahoo.it
8/22/2017 17:07:52	Neutral/ Unable to judge	Neutral/ Unable to judge	Neutral/ Unable to judge	Favourable	Favourable	Favourable	Favourable	Favourable	Favourable	Favourable	Favourable	Favourable	Favourable	Favourable	Favourable	Favourable	Favourable	Favourable	Favourable	Unfavourable	Unfavourable	Neutral/ Unable to judge	Neutral/ Unable to judge	Neutral/ Unable to judge	Neutral/ Unable to judge	Neutral/ Unable to judge	Neutral/ Unable to judge	Neutral/ Unable to judge	Favourable	Favourable	Favourable	Neutral/ Unable to judge	Neutral/ Unable to judge	Favourable	Favourable		nikoleta.anicic@gmail.com
8/22/2017 22:03:32	Very unfavourable	Very unfavourable	Neutral/ Unable to judge	Neutral/ Unable to judge	Neutral/ Unable to judge	Favourable	Favourable	Favourable	Favourable	Favourable	Favourable	Neutral/ Unable to judge	Neutral/ Unable to judge	Neutral/ Unable to judge	Favourable	Favourable	Favourable	Favourable	Favourable	Unfavourable	Unfavourable	Very unfavourable	Very unfavourable	Very favourable	Very favourable	Favourable	Favourable	Favourable	Very favourable	Very favourable	Very favourable	Very favourable	Very favourable	Very favourable	Very favourable		corradini.andre@gmail.com
8/22/2017 23:07:50	Favourable	Favourable	Favourable	Favourable	Neutral/ Unable to judge	Favourable	Favourable	Favourable	Favourable	Favourable	Unfavourable	Neutral/ Unable to judge	Neutral/ Unable to judge	Neutral/ Unable to judge	Neutral/ Unable to judge	Neutral/ Unable to judge	Neutral/ Unable to judge	Favourable	Favourable	Very unfavourable	Very unfavourable	Favourable	Favourable	Unfavourable	Unfavourable	Neutral/ Unable to judge	Neutral/ Unable to judge	Neutral/ Unable to judge	Favourable	Favourable	Favourable	Unfavourable	Unfavourable	Neutral/ Unable to judge	Neutral/ Unable to judge		marta.merola@yahoo.it
8/23/2017 9:01:57	Unfavourable	Unfavourable	Favourable	Favourable	Favourable	Favourable	Favourable	Favourable	Favourable	Favourable	Favourable	Unfavourable	Unfavourable	Unfavourable	Unfavourable	Unfavourable	Unfavourable	Favourable	Favourable	Unfavourable	Unfavourable	Favourable	Favourable	Unfavourable	Unfavourable	Favourable	Favourable	Favourable	Neutral/ Unable to judge	Neutral/ Unable to judge	Neutral/ Unable to judge	Favourable	Favourable	Favourable	Favourable		mattia.panzeri84@hotmail.it
8/23/2017 10:08:22	Neutral/ Unable to judge	Neutral/ Unable to judge	Unfavourable	Neutral/ Unable to judge	Unfavourable	Unfavourable	Unfavourable	Unfavourable	Unfavourable	Unfavourable	Unfavourable	Favourable	Favourable	Favourable	Neutral/ Unable to judge	Neutral/ Unable to judge	Neutral/ Unable to judge	Unfavourable	Unfavourable	Favourable	Favourable	Neutral/ Unable to judge	Neutral/ Unable to judge	Neutral/ Unable to judge	Neutral/ Unable to judge	Neutral/ Unable to judge	Neutral/ Unable to judge	Neutral/ Unable to judge	Favourable	Favourable	Favourable	Neutral/ Unable to judge	Neutral/ Unable to judge	Neutral/ Unable to judge	Neutral/ Unable to judge		chiara.pellegrini.tn@gmail.com
8/23/2017 16:56:39	Neutral/ Unable to judge	Favourable	Neutral/ Unable to judge	Favourable	Favourable	Neutral/ Unable to judge	Favourable	Favourable	Favourable	Neutral/ Unable to judge	Favourable	Neutral/ Unable to judge	Neutral/ Unable to judge	Neutral/ Unable to judge	Neutral/ Unable to judge	Neutral/ Unable to judge	Neutral/ Unable to judge	Neutral/ Unable to judge	Neutral/ Unable to judge	Favourable	Favourable	Neutral/ Unable to judge	Neutral/ Unable to judge	Favourable	Favourable	Neutral/ Unable to judge	Neutral/ Unable to judge	Neutral/ Unable to judge	Neutral/ Unable to judge	Neutral/ Unable to judge	Neutral/ Unable to judge	Neutral/ Unable to judge	Neutral/ Unable to judge	Neutral/ Unable to judge	Neutral/ Unable to judge		antonellailariatotaro@gmail.com
8/25/2017 8:43:27	Very unfavourable	Very unfavourable	Unfavourable	Unfavourable	Unfavourable	Neutral/ Unable to judge	Neutral/ Unable to judge	Neutral/ Unable to judge	Neutral/ Unable to judge	Unfavourable	Unfavourable	Very unfavourable	Very unfavourable	Very unfavourable	Very unfavourable	Unfavourable	Neutral/ Unable to judge	Neutral/ Unable to judge	Neutral/ Unable to judge	Very unfavourable	Very unfavourable	Very unfavourable	Very unfavourable	Unfavourable	Unfavourable	Very unfavourable	Very unfavourable	Very unfavourable	Very unfavourable	Unfavourable	Neutral/ Unable to judge	Unfavourable	Very unfavourable	Unfavourable	Very unfavourable		marco_ferretti@yahoo.com
8/28/2017 10:27:32	Favourable	Neutral/ Unable to judge	Favourable	Favourable	Favourable	Favourable	Favourable	Favourable	Favourable	Favourable	Favourable	Neutral/ Unable to judge	Neutral/ Unable to judge	Unfavourable	Neutral/ Unable to judge	Neutral/ Unable to judge	Neutral/ Unable to judge	Neutral/ Unable to judge	Neutral/ Unable to judge	Neutral/ Unable to judge	Neutral/ Unable to judge	Unfavourable	Unfavourable	Neutral/ Unable to judge	Neutral/ Unable to judge	Neutral/ Unable to judge	Neutral/ Unable to judge	Neutral/ Unable to judge	Unfavourable	Unfavourable	Unfavourable	Unfavourable	Unfavourable	Unfavourable	Unfavourable		margherita.macellari@gmail.com
8/29/2017 11:00:28	Neutral/ Unable to judge	Neutral/ Unable to judge	Favourable	Favourable	Favourable	Favourable	Very favourable	Very favourable	Favourable	Favourable	Favourable	Neutral/ Unable to judge	Neutral/ Unable to judge	Neutral/ Unable to judge	Unfavourable	Unfavourable	Unfavourable	Unfavourable	Unfavourable	Favourable	Favourable	Favourable	Favourable	Favourable	Favourable	Neutral/ Unable to judge	Neutral/ Unable to judge	Neutral/ Unable to judge	Neutral/ Unable to judge	Neutral/ Unable to judge	Neutral/ Unable to judge	Neutral/ Unable to judge	Neutral/ Unable to judge	Neutral/ Unable to judge	Neutral/ Unable to judge		n.annesi@santannapisa.it
