## Supplementary material for "Invasive Siberian chipmunks *Eutamias sibiricus* in Italy: a socio-ecological analysis indicates that they could, and should, be removed": Dataset used in the analyses: Villa-Ada-coordinate_UTM-Totale.csv

uscita 1	lat	long	specie	individui
4	41,934051	12,505527	ts	6
5	41,931090	12,504550	ts	5
2	41,928689	12,506608	ts	2
3	41,928955	12,505808	ts	2
2	41,927622	12,505503	ts	1
2	41,927742	12,505071	ts	1
2	41,927377	12,505532	ts	1
4	41,928167	12,505497	ts	1
2	41,925189	12,502768	ts	1
3	41,924741	12,502904	ts	1
5	41,924861	12,502368	ts	1
7	41,925085	12,501922	ts	1
2	41,924961	12,501799	ts	1
4	41,924704	12,501579	ts	1
5	41,924951	12,501148	ts	1
3	41,925819	12,501035	ts	1
7	41,924342	12,501754	ts	1
8	41,924631	12,501144	ts	1
11	41,924533	12,500877	ts	1
4	41,925887	12,501906	ts	1
6	41,924821	12,501307	ts	1
7	41,924866	12,501973	ts	1
1	41,925417	12,503757	ts	1
2	41,924894	12,502259	ts	1
3	41,925411	12,500472	ts	1
4	41,928994	12,506445	ts	1
